# Sorafenib, a clinically approved kinase inhibitor attenuates *Streptococcus pneumoniae* pathogenesis *in vivo* by targeting serine/threonine kinase StkP

**DOI:** 10.1101/2025.08.14.670243

**Authors:** Joel Abraham, Aswathy C. Sagilkumar, Himani Dhyani, Charmi M. Panchal, Shaheena Aziz, M K Priyadatha, Aan Ruth, Keerthana Bhaskaran, Sivakumar Krishnankutty Chandrika, Rosemol Varghese, Ayyanraj Neeravi, Balaji Veeraraghavan, Sandhya Ganesan, Karthik Subramanian

**Author notes:** Correspondence to lead contact, Dr. Karthik Subramanian, Faculty Scientist E1, Host-Pathogen Laboratory, BRIC-Rajiv Gandhi Centre for Biotechnology (BRIC-RGCB), Thiruvananthapuram, 695014, India.

## Abstract

*Streptococcus pneumoniae* is a respiratory commensal bacterium responsible for over one million annual fatalities globally, particularly among children under five years of age. The rapid emergence of macrolide-resistant strains led the WHO in 2024 to designate *S. pneumoniae* as a priority pathogen, underscoring the need for alternative strategies such as anti-virulence therapy. Here, we repurposed the FDA-approved cancer drug, sorafenib identified by *in silico* screening of compounds targeting the bacterial Serine/Threonine kinase protein StkP, an essential regulator of cell division and peptidoglycan synthesis conserved across many bacterial pathogens. Sorafenib interacts with the StkP-kinase domain and exhibited broad-spectrum activity against diverse pneumococcal serotypes including multi-drug-resistant clinical isolates. Ectopic expression of StkP in both wild-type and isogenic mutant strains conferred partial resistance to sorafenib, confirming on-target activity. Scanning electron microscopy revealed aberrant cell-wall morphology, and differential viability staining demonstrated increased membrane permeability. Consistently, sorafenib-treated bacteria showed significantly higher complement C3 deposition and consequent killing in human serum. In human lung epithelial cells, sorafenib reduced bacterial adherence and invasion without detectable host cytotoxicity. Serial passaging at sub-microbicidal concentrations indicated a low propensity for resistance development *in vitro*. *In vivo*, sorafenib administration reduced mortality and lung bacterial load in a mouse model of pneumonia. Taken together, our data identify StkP as target of sorafenib in *S. pneumoniae* and justify its continued preclinical development for therapeutic intervention.
