## Supplementary material for "Sorafenib, a clinically approved kinase inhibitor attenuates *Streptococcus pneumoniae* pathogenesis *in vivo* by targeting serine/threonine kinase StkP": Table S1

### Sheet: List
Table S1: List of Kinase Inhibitors
Sl. No.	Name	CAS	PubChem ID
1	Aminopurvanolol A	220792-57-4	6604931
2	GSK inhibitor IX	667463-62-9	448949
	(BIO)
3	Bosutinib	380843-75-4	5328940
4	CDK2 inhibitor IV, NU6140	444723-13-1	10202471
5	CDK4 inhibitor	546102-60-7	5330797
6	Casein Kinase I inhibitor, D4476	301836-43-1	6419753
7	Dasatinib	302962-49-8	3062316
8	AMPK Inhibitor	866405-64-3	11524144
	(Compound C)
	(Dorsomorphin)
9	Dovitinib	405169-16-6	135398510
10	EGFR/ErbB-2/ErbB-4 inhibitor	881001-19-0	11566580
11	Erlotinib	183321-74-6	176870
12	Gefitinib	184475-35-2	123631
13	Go-6976	136194-77-9	3501
14	Go-6983	133053-19-7	3499
15	GSK-3 Inhibitor X	740841-15-0	135398521
16	GSK-3 Inhibitor XIII	404828-08-6	6419766
17	H-89 Dihydrochloride	130964-39-5	5702541
18	Imatinib	152459-95-5	5291
19	JAK Inhibitor I	457081-03-7	5494425
	(Pyridone 6)
20	K252a	99533-80-9	3035817
21	Lapatinib	231277-92-2	208908
22	Lck inhibitor	213743-31-8	6603792
23	Masitinib	790299-79-5	10074640
24	Nilotinib	641571-10-0	644241
25	PKR inhibitor	608512-97-6	6490494
26	SB 218078	135897-06-2	3387354
27	Sorafenib	284461-73-0	216239
28	JNK inhibitor II	129-56-6	8515
	(SP 600125)
29	Staurosporine	62996-74-1	44259
30	Staurosporine N benzoyl	120685-11-2	9829523
	(Midostaurin)
31	SU11274	658084-23-2	9549297
32	su6656	330161-87-0	5312137
33	GSK-3beta inhibitor I (TDZD-8)	327036-89-5	4124851
34	Tofacitinib	477600-75-2	9926791
35	TWS119	601514-19-6	9549289
36	Vandetanib	443913-73-3	3081361
37	ROCK inhibitor (Y-27632)	129830-38-2	9901617
38	Cdk1/2 Inhibitor III	443798-55-8	5330812
