## Supplementary material for "Sorafenib, a clinically approved kinase inhibitor attenuates *Streptococcus pneumoniae* pathogenesis *in vivo* by targeting serine/threonine kinase StkP": Table S2

### Sheet: List
Table S2: Docking Scores of Kinase Inhibitors binding to StkP-Kinase Domain
Inhibitor Name	PubChem ID	docking score
Dasatinib.1	3062316	-8.304
Sorafenib.1	216239	-8.279
TWS119.1	9549289	-8.046
Erlotinib.1	176870	-7.89
aminopurvalanol A.1	6604931	-7.801
Lapatinib.1	208908	-7.774
Conformer3D_CID_5328940.1	5328940	-7.723
GO 6983.1	3499	-7.27
Dorsomorphin.1	11524144	-7.251
Cdk12 Inhibitor III.1	5330812	-7.242
Casein Kinase 1 inhibitor.1	6419753	-7.153
Imatinib.1	5291	-7.109
EGFR.1	11566580	-7.099
CDK2 inhibitor IV.1	10202471	-7.088
Nilotinib.1	644241	-7.053
Nilotinib.1	644241	-6.958
Masitinib.1	10074640	-6.956
GSK-3 Inhibitor XIII.1	6419766	-6.954
Casein Kinase 1 inhibitor.1	6419753	-6.833
Sorafenib.1	216239	-6.821
Gefitinib.1	123631	-6.709
GSK-3 inhibitor X.1	135398521	-6.621
H89.1	449241	-6.547
ROCK inhibitor (Y-27632.1	448042	-6.509
GSK-3 Inhibitor XIII.1	6419766	-6.405
Lapatinib.1	208908	-6.291
Dasatinib.1	3062316	-6.26
ROCK inhibitor (Y-27632.1	448042	-6.218
GSK inhibitor IX (Bio).1	448949	-6.13
GSK inhibitor IX (Bio).1	448949	-6.13
Imatinib.1	5291	-6.11
Vandetanib.1	3081361	-5.991
GO 6976.1	3501	-5.973
Dovitinib.1	135398510	-5.926
Tofacitinib.1	9926791	-5.893
GSK-3 inhibitor X.1	135398521	-5.876
Masitinib.1	10074640	-5.873
CDK4 inhibitor.1	5330797	-5.849
Lck inhibitor.1	6603792	-5.834
SU11274.1	9549297	-5.797
Gefitinib.1	123631	-5.792
SU6656.1	5312137	-5.768
Masitinib.1	10074640	-5.751
JAK inhibitor.1	5494425	-5.75
Conformer3D_CID_5328940.1	5328940	-5.743
JNK inhibitor II (SP600125).1	8515	-5.622
Vandetanib.1	3081361	-5.454
JAK inhibitor.1	5494425	-5.447
SU11274.1	9549297	-5.359
PKR inhibitor.1	6490494	-5.345
Imatinib.1	5291	-5.345
Dovitinib.1	135398510	-5.315
Conformer3D_CID_5328940.1	5328940	-5.307
SB218078.1	3387354	-5.258
Dasatinib.1	3062316	-5.225
SB218078.1	3387354	-5.194
PKR inhibitor.1	6490494	-5.034
H89.1	449241	-4.862
GSK-3b inhibitor I (TDZD-6).1	4124851	-4.74
Dovitinib.1	135398510	-4.601
CDK2 inhibitor IV.1	10202471	-4.436
Staurosporine.1	44259	-4.148
Staurosporine n benzoyl.1	9829523	-3.832
Dasatinib.1	3062316	-3.775
Dovitinib.1	135398510	-3.748
PKR inhibitor.1	6490494	-3.496
GO 6983.1	3499	-3.455
Dorsomorphin.1	11524144	-3.035
Tofacitinib.1	9926791	-1.958
Staurosporine.1	44259	-1.881
SB218078.1	3387354	-1.844
SB218078.1	3387354	-1.428
CDK4 inhibitor.1	5330797	-0.903
GSK inhibitor IX (Bio).1	448949	-0.78
GSK inhibitor IX (Bio).1	448949	-0.78
JAK inhibitor.1	5494425	-0.499

### Sheet: Raw Data
Title	Entry ID	Entry Name	docking score	glide ligand efficiency	glide ligand efficiency sa	glide ligand efficiency ln	XP GScore	glide gscore	glide evdw	glide ecoul	glide energy	glide einternal	glide emodel	XP HBond	glide confnum	glide posenum	glide eff state penalty	XP PoseRank
3062316	127	Dasatinib.1	-8.304	-0.252	-0.807	-1.847	-8.664	-8.664	-50.789	-9.303	-60.091	5.409	-91.516	-1.321	1	2	0.36	1
216239	128	Sorafenib.1	-8.279	-0.259	-0.821	-1.854	-8.291	-8.291	-52.899	-6.462	-59.361	9.587	-91.396	-0.119	1	9	0.012	1
9549289	129	TWS119.1	-8.046	-0.335	-0.967	-1.926	-8.046	-8.046	-34.263	-14.395	-48.658	7.834	-64.716	-2.141	1	39	0	1
176870	130	Erlotinib.1	-7.89	-0.272	-0.836	-1.807	-7.89	-7.89	-40.425	-9.113	-49.538	10.168	-66.627	-1.826	1	3	0	1
6604931	131	aminopurvalanol A.1	-7.801	-0.279	-0.846	-1.801	-7.801	-7.801	-42.238	-5.91	-48.148	7.54	-62.979	-0.134	1	6	0	1
208908	132	Lapatinib.1	-7.774	-0.194	-0.665	-1.658	-7.786	-7.786	-52.933	-8.739	-61.672	11.203	-97.185	-0.7	1	2	0.012	1
5328940	133	Conformer3D_CID_5328940.1	-7.723	-0.215	-0.708	-1.685	-7.836	-7.836	-42.313	-2.381	-44.694	0	-69.462	0	1	1	0.113	1
3499	134	GO 6983.1	-7.27	-0.22	-0.707	-1.617	-7.305	-7.305	-47.236	-3.124	-50.361	3.624	-79.707	-0.555	1	42	0.034	1
11524144	135	Dorsomorphin.1	-7.251	-0.242	-0.751	-1.647	-7.26	-7.26	-43.756	-2.82	-46.577	6.026	-62.957	0	1	27	0.009	1
5330812	136	Cdk12 Inhibitor III.1	-7.242	-0.259	-0.785	-1.672	-7.242	-7.242	-44.3	-5.364	-49.664	11.562	-77.924	-0.681	1	5	0	1
6419753	137	Casein Kinase 1 inhibitor.1	-7.153	-0.238	-0.741	-1.625	-7.564	-7.564	-46.255	-3.898	-50.153	2.521	-71.356	-0.443	1	7	0.411	1
5291	138	Imatinib.1	-7.109	-0.192	-0.64	-1.542	-7.315	-7.315	-53.449	-1.716	-55.165	6.983	-86.14	0	1	6	0.207	1
11566580	139	EGFR.1	-7.099	-0.284	-0.83	-1.683	-7.099	-7.099	-42.785	-6.95	-49.735	1.51	-67.979	0	1	3	0	1
10202471	140	CDK2 inhibitor IV.1	-7.088	-0.229	-0.718	-1.599	-7.101	-7.101	-47.373	-2.385	-49.759	7.314	-73.455	0	1	5	0.013	1
644241	141	Nilotinib.1	-7.053	-0.181	-0.613	-1.512	-7.978	-7.978	-49.449	-9.021	-58.47	12.924	-89.024	-0.975	1	36	0.925	1
644241	142	Nilotinib.1	-6.958	-0.178	-0.605	-1.492	-7.098	-7.098	-58	-5.676	-63.677	5.213	-100.487	0	1	12	0.14	1
10074640	143	Masitinib.1	-6.956	-0.193	-0.638	-1.518	-9.46	-9.46	-47.045	-3.135	-50.18	7.688	-82.824	-0.7	1	10	2.504	1
6419766	144	GSK-3 Inhibitor XIII.1	-6.954	-0.302	-0.86	-1.682	-7.281	-7.281	-38.393	-4.241	-42.635	2.49	-61.196	-1.166	1	8	0.327	1
6419753	145	Casein Kinase 1 inhibitor.1	-6.833	-0.228	-0.708	-1.553	-7.244	-7.244	-45.386	-2.731	-48.118	6.882	-69.105	-0.458	1	1	0.411	1
216239	146	Sorafenib.1	-6.821	-0.213	-0.677	-1.527	-9.135	-9.135	-51.794	-9.207	-61	13	-90.112	-1.321	1	35	2.314	1
123631	147	Gefitinib.1	-6.709	-0.216	-0.68	-1.513	-7.115	-7.115	-41.846	-4.316	-46.163	4.218	-67.149	-0.7	1	1	0.406	1
135398521	148	GSK-3 inhibitor X.1	-6.621	-0.265	-0.774	-1.569	-6.671	-6.671	-40.174	-2.915	-43.089	5.413	-60.089	0	1	2	0.05	1
449241	149	H89.1	-6.547	-0.242	-0.727	-1.524	-6.555	-6.555	-43.312	-3.28	-46.593	3.873	-68.683	0	1	4	0.008	1
448042	150	ROCK inhibitor (Y-27632.1	-6.509	-0.362	-0.948	-1.673	-6.509	-6.509	-27.288	-4.984	-32.272	6.677	-39.275	-0.312	1	4	0	1
6419766	151	GSK-3 Inhibitor XIII.1	-6.405	-0.278	-0.792	-1.549	-6.914	-6.914	-40.428	-3.917	-44.345	2.095	-59.082	-0.609	1	19	0.509	1
208908	152	Lapatinib.1	-6.291	-0.157	-0.538	-1.342	-8.606	-8.606	-53.343	-13.496	-66.839	13.642	-104.611	-1.411	1	3	2.314	1
3062316	153	Dasatinib.1	-6.26	-0.19	-0.608	-1.392	-7.353	-7.353	-50.594	-6.378	-56.972	17.372	-74.727	-1.084	1	2	1.093	1
448042	154	ROCK inhibitor (Y-27632.1	-6.218	-0.345	-0.905	-1.598	-6.218	-6.218	-27.19	-5.409	-32.598	9.75	-37.604	0	1	2	0	1
448949	155	GSK inhibitor IX (Bio).1	-6.13	-0.279	-0.781	-1.498	-6.569	-6.569	-34.183	-3.63	-37.812	1.43	-55.734	-1.098	1	3	0.439	1
448949	156	GSK inhibitor IX (Bio).1	-6.13	-0.279	-0.781	-1.498	-6.569	-6.569	-34.183	-3.63	-37.812	1.43	-55.734	-1.098	1	3	0.439	1
5291	157	Imatinib.1	-6.11	-0.165	-0.55	-1.325	-6.865	-6.865	-51.957	-7.257	-59.214	3.422	-94.837	-0.219	1	2	0.755	1
3081361	158	Vandetanib.1	-5.991	-0.2	-0.62	-1.361	-5.991	-5.991	-40.63	-1.795	-42.425	0	-61.041	-0.085	1	14	0	1
3501	159	GO 6976.1	-5.973	-0.206	-0.633	-1.368	-5.973	-5.973	-37.832	0.043	-37.788	5.012	-26.383	-0.7	1	20	0	1
135398510	160	Dovitinib.1	-5.926	-0.204	-0.628	-1.357	-6.149	-6.149	-33.048	-4.414	-37.462	1.251	-50.84	-0.531	1	1	0.223	1
9926791	161	Tofacitinib.1	-5.893	-0.256	-0.729	-1.425	-5.901	-5.901	-33.609	-3.987	-37.595	3.627	-49.103	-0.12	1	48	0.009	1
135398521	162	GSK-3 inhibitor X.1	-5.876	-0.235	-0.687	-1.393	-7.369	-7.369	-37.87	-6.219	-44.089	5.614	-63.103	0	1	1	1.494	1
10074640	163	Masitinib.1	-5.873	-0.163	-0.539	-1.281	-6.08	-6.08	-54.818	-4.835	-59.653	14.099	-84.148	0	1	19	0.207	1
5330797	164	CDK4 inhibitor.1	-5.849	-0.225	-0.666	-1.374	-5.856	-5.856	-36.446	-2.751	-39.197	0	-48.065	-0.7	1	1	0.008	1
6603792	165	Lck inhibitor.1	-5.834	-0.208	-0.633	-1.347	-5.836	-5.836	-36.84	-2.756	-39.595	2.051	-58.855	0	1	1	0.003	1
9549297	166	SU11274.1	-5.797	-0.149	-0.504	-1.243	-6.342	-6.342	-46.332	-1.877	-48.209	1.588	-66.217	-0.281	1	6	0.545	1
123631	167	Gefitinib.1	-5.792	-0.187	-0.587	-1.306	-6.207	-6.207	-41.134	-5.121	-46.255	14.717	-63.217	-0.696	1	3	0.415	1
5312137	168	SU6656.1	-5.768	-0.222	-0.657	-1.355	-5.768	-5.768	-41.959	-3.68	-45.639	8.509	-49.613	0	1	7	0	1
10074640	169	Masitinib.1	-5.751	-0.16	-0.528	-1.255	-6.506	-6.506	-56.469	-6.099	-62.568	6.267	-87.992	0	1	4	0.755	1
5494425	170	JAK inhibitor.1	-5.75	-0.25	-0.711	-1.39	-6.101	-6.101	-35.712	-1.597	-37.31	0.255	-46.011	0	1	55	0.351	1
5328940	171	Conformer3D_CID_5328940.1	-5.743	-0.16	-0.527	-1.253	-6.898	-6.898	-43.462	-2.484	-45.946	0	-60.841	-0.125	1	5	1.155	1
8515	172	JNK inhibitor II (SP600125).1	-5.622	-0.331	-0.85	-1.467	-5.622	-5.622	-27.396	-4.271	-31.667	0	-41.603	-0.7	1	15	0	1
3081361	173	Vandetanib.1	-5.454	-0.182	-0.565	-1.239	-5.454	-5.454	-37.35	-1.492	-38.842	4.146	-57.279	0	1	35	0	1
5494425	174	JAK inhibitor.1	-5.447	-0.237	-0.674	-1.317	-5.944	-5.944	-35.538	0.774	-34.764	0.271	-42.524	0	1	22	0.497	1
9549297	175	SU11274.1	-5.359	-0.137	-0.466	-1.149	-5.661	-5.661	-49.22	-0.883	-50.102	3.798	-71.309	0	1	2	0.301	1
6490494	176	PKR inhibitor.1	-5.345	-0.281	-0.751	-1.355	-5.628	-5.628	-31.972	-4.074	-36.045	2.984	-47.008	0	1	14	0.282	1
5291	177	Imatinib.1	-5.345	-0.144	-0.481	-1.159	-7.849	-7.849	-58.837	-3.733	-62.57	12.316	-93.72	-0.27	1	5	2.504	1
135398510	178	Dovitinib.1	-5.315	-0.183	-0.563	-1.217	-6.903	-6.903	-39.293	-2.444	-41.737	2.262	-48.113	-0.299	1	11	1.588	1
5328940	179	Conformer3D_CID_5328940.1	-5.307	-0.147	-0.487	-1.158	-7.355	-7.355	-47.564	-3.163	-50.727	14.692	-67.79	-0.7	1	13	2.048	1
3387354	180	SB218078.1	-5.258	-0.175	-0.545	-1.195	-5.262	-5.262	-30.31	0.956	-29.354	0	-35.415	0	1	1	0.004	1
3062316	181	Dasatinib.1	-5.225	-0.158	-0.508	-1.162	-6.808	-6.808	-47.336	-11.542	-58.878	9.695	-80.107	-1.108	1	5	1.583	1
3387354	182	SB218078.1	-5.194	-0.173	-0.538	-1.18	-5.198	-5.198	-30.365	1.359	-29.006	0	-36.011	0	1	1	0.004	1
6490494	183	PKR inhibitor.1	-5.034	-0.265	-0.707	-1.276	-5.663	-5.663	-30.568	-2.996	-33.565	0.071	-43.263	-0.255	1	48	0.629	1
449241	184	H89.1	-4.862	-0.18	-0.54	-1.132	-7.435	-7.435	-45.418	-4.16	-49.578	5.63	-71.144	-0.7	1	1	2.573	1
4124851	185	GSK-3b inhibitor I (TDZD-6).1	-4.74	-0.316	-0.779	-1.278	-4.74	-4.74	-28.72	-4.048	-32.768	0.196	-41.788	-0.7	1	50	0	1
135398510	186	Dovitinib.1	-4.601	-0.159	-0.487	-1.054	-6.856	-6.856	-39.271	-4.169	-43.44	2.907	-55.288	-0.063	1	1	2.255	1
10202471	187	CDK2 inhibitor IV.1	-4.436	-0.143	-0.45	-1	-6.726	-6.726	-39.882	-4.452	-44.334	5.43	-67.93	-1.002	1	1	2.29	1
44259	188	Staurosporine.1	-4.148	-0.119	-0.388	-0.911	-4.196	-4.196	-15.893	0.533	-15.36	7.948	10000	0	1	1	0.048	1
9829523	189	Staurosporine n benzoyl.1	-3.832	-0.089	-0.312	-0.805	-3.832	-3.832	-4.919	-5.162	-10.08	10.892	10000	-0.674	1	1	0	1
3062316	190	Dasatinib.1	-3.775	-0.114	-0.367	-0.84	-4.651	-4.651	-39.791	-13.261	-53.052	25.347	-79.9	-0.445	1	1	0.875	1
135398510	191	Dovitinib.1	-3.748	-0.129	-0.397	-0.858	-4.638	-4.638	-35.468	-1.374	-36.842	3.2	-50.655	0	1	32	0.89	1
6490494	192	PKR inhibitor.1	-3.496	-0.184	-0.491	-0.886	-5.515	-5.515	-30.684	-3.641	-34.325	1.92	-44.596	-0.355	1	24	2.019	1
3499	193	GO 6983.1	-3.455	-0.105	-0.336	-0.768	-5.235	-5.235	-46.254	-4.862	-51.115	5.771	-75.527	-0.671	1	22	1.78	1
11524144	194	Dorsomorphin.1	-3.035	-0.101	-0.314	-0.69	-5.491	-5.491	-42.124	-1.949	-44.073	5.233	-61.616	-0.7	1	5	2.457	1
9926791	195	Tofacitinib.1	-1.958	-0.085	-0.242	-0.473	-4.478	-4.478	-33.486	-3.134	-36.62	5.965	-44.663	-0.091	1	8	2.521	1
44259	196	Staurosporine.1	-1.881	-0.054	-0.176	-0.413	-3.391	-3.391	-4.032	0.696	-3.336	0.712	10000	0	1	1	1.51	1
3387354	197	SB218078.1	-1.844	-0.061	-0.191	-0.419	-1.848	-1.848	-29.326	-3.915	-33.241	0	-40.323	-0.35	1	2	0.004	1
3387354	198	SB218078.1	-1.428	-0.048	-0.148	-0.324	-1.432	-1.432	-31.067	-2.145	-33.211	0	-42.407	-0.35	1	3	0.004	1
5330797	199	CDK4 inhibitor.1	-0.903	-0.035	-0.103	-0.212	-3.477	-3.477	-33.906	-5.527	-39.433	0	-54.128	-0.7	1	4	2.574	1
448949	200	GSK inhibitor IX (Bio).1	-0.78	-0.035	-0.099	-0.191	-3.016	-3.016	-36.803	-0.973	-37.775	1.013	-51.83	0	1	59	2.236	1
448949	201	GSK inhibitor IX (Bio).1	-0.78	-0.035	-0.099	-0.191	-3.016	-3.016	-36.803	-0.973	-37.775	1.013	-51.83	0	1	59	2.236	1
5494425	202	JAK inhibitor.1	-0.499	-0.022	-0.062	-0.121	-2.996	-2.996	-32.737	-0.921	-33.658	0.14	-38.719	0	1	5	2.497	1
